# MAP4K1 and MAP4K2 regulate ABA-induced and Ca^2+^-mediated stomatal closure in Arabidopsis

**DOI:** 10.1101/2024.07.05.602132

**Authors:** Kota Yamashita, Sotaro Katagiri, Hinano Takase, Yangdan Li, Airi Otoguro, Yoshiaki Kamiyama, Shota Yamauchi, Atsushi Takemiya, Izumi C. Mori, Taishi Umezawa

## Abstract

Abscisic acid (ABA)-induced stomatal closure limits water loss from plants under drought stress. To investigate signaling pathways involved in stomatal closure, we performed a phosphoproteomic analysis of ABA-treated Arabidopsis guard cell protoplasts (GCPs). From this analysis, we discovered that MITOGEN-ACTIVATED PROTEIN 4 KINASE 1 (MAP4K1) is phosphorylated in response to ABA. Subsequent biochemical assays showed that Ser-479 of MAP4K1 is directly phosphorylated by SRK2E (OST1/SnRK2.6), a protein kinase that plays a central role in ABA-induced responses. Mutational analyses of *MAP4K1*, as well as closely related *MAP4K2*, revealed that both kinases positively regulate ABA-induced stomatal closure, and that Ser-479 of MAP4K1 was required for this phenotype. In *map4k1map4k*2, stomatal closure was induced by exogenous Ca^2+^ but not H_2_O_2_. Furthermore, electrophysiology experiments showed that MAP4K1/2 are required for ABA-dependent activation of Ca^2+^-permeable channels in GCPs. Together, our results indicate that SnRK2 and MAP4K1/2 function as a signaling module to regulate Ca^2+^-mediated stomatal closure.
