## Supplemental Table 5 for "MAP4K1 and MAP4K2 regulate ABA-induced and Ca^2+^-mediated stomatal closure in Arabidopsis"

### Sheet: Supplementary Table 5
Supplementary Table 5. Primer sequences used in this study.
Purpose	Primer Name	Sequence (5' to 3')
qRT-PCR	GAPDH_AT1G13440_qRT_Fw	ACCACTAACTGCCTTGCTCCTC
	GAPDH_AT1G13440_qRT_Rv	TCTTCCACCTCTCCAGTCCTTC
	MAP4K1_AT1G53165_qRT_Fw	TCGAACAGTTGGGAAGTACAAAGG
	MAP4K1_AT1G53165_qRT_Rv	GTCTTAGCGAACACACGGATCG
	MAP4K2_AT3G15220_qRT_Fw	TGGTGTGTCTGCTCAGCTAACG
	MAP4K2_AT3G15220_qRT_Rv	CCGAGCGACCAAATATCTGCCTTC
	MAP4K3/SIK1_AT1G69220_qRT_Fw	GCTCTTCTCTGATGAACCTTGCAC
	MAP4K3/SIK1_AT1G69220_qRT_Rv	AGCGGCATTTCCTCGTAACACG
	MAP4K10/BLUS1_AT4G14480_qRT_Fw	TGGCTCCGGAAGTGGTTCATTC
	MAP4K10/BLUS1_AT4G14480_qRT_Rv	TCCAACGCTGTTATCCCGAAAGAC
	HT1/Raf19_AT1G62400_qRT_Fw	TGAAAAGAACGAAAGACCACCA
	HT1/Raf19_AT1G62400_qRT_Rv	CACCGCCACTATGTTTGAGAAG
	RAB18_AT5G66400_qRT_Fw	GGAAAGTGGTGGTGGCTTG
	RAB18_AT5G66400_qRT_Rv	CTTCTTCCTCCTCCCTCCTTG
	COR15A_AT2G42540_qRT_Fw	AAGAGGCATTAGCAGATGGTGAG
	COR15A_AT2G42540_qRT_Rv	TTGCGGCTTCTTTTCCTTT
	RD29B_AT5G52300_qRT_Fw	GGAAGGAAAAGGTGGAGAAGGA
	RD29B_AT5G52300_qRT_Rv	CGAAAACCCCATAGTCCCAAC
	NCED3_AT3G14440_qRT_Fw	CCGGTGGTTTACGACAAGAA
	NCED3_AT3G14440_qRT_Rv	CCCAAGCGTTCCAGAGATG
RT-PCR	ACTIN2_Fw	ATGGCTGAGGCTGATGATATTCAAC
	ACTIN2_Rv	GTTGTACGACCACTGGCGTAC
pENTR1A cloning and RT-PCR	pENTR1A_MAP4K1_Dra1_IF_Fw	CAAAAAAGCAGGCTTTATGGATGATGTTGCTGGTTTACAAGAGG
	pENTR1A_MAP4K1_EcoR5_IF_Rv	AAGCTGGGTCTAGATAACTTTGGTTAAGATCACGCGATGTTTGAC
	pENTR1A_MAP4K2_Dra1_IF_Fw	CAAAAAAGCAGGCTTTATGGACGATGTTGCGGGTTTACAAG
	pENTR1A_MAP4K2_EcoR5_IF_Rv	AAGCTGGGTCTAGATAAAGATCACGTGATGATTGGCCTAGC
Triple FLAG tag insertion for pENTR1A harboring MAP4K1	MAP4K1_C-triFLAG_inv1A-EcoR1_Fw	GACTACAAAGACCATGACGGTGATTATAAAGATCATGACATCGACTACAAGGATGACGATGACAAGTAGAATTCGCGGCCGCACTCG
	MAP4K1_C-triFLAG_inv1A-EcoR1_Rv	ACTTTGGTTAAGATCACGCGATGTTTGAC
pMALc5X cloning	pMALc5X_MAP4K1_EcoR5_IF_Fw	ATGGGCGGCCGCGATATGGATGATGTTGCTGGTTTACAAGAGG
	pMALc5X_MAP4K1_EcoR5_IF_Rv	GGATCCGTCGACGATACTTTGGTTAAGATCACGCGATGTTTGAC
	pMALc5X_MAP4K2_EcoR5_IF_Fw	ATGGGCGGCCGCGATATGGACGATGTTGCGGGTTTACAAG
	pMALc5X_MAP4K2_EcoR5_IF_Rv	GGATCCGTCGACGATAAGATCACGTGATGATTGGCCTAGC
	pMALc5X_SLAC1-N_EcoR5_IF_Fw	ATGGGCGGCCGCGATATGGAGAGGAAACAGTCAAATGCTCATTCC
	pMALc5X_SLAC1-N_EcoR5_IF_Rv	GGATCCGTCGACGATTGGGAACCTTAGGAGAAACGGCC
	pMALc5X_SLAC1-C_EcoR5_IF_Fw	ATGGGCGGCCGCGATATGCAAACGTTGTTCCCAAACGATCTTGC
	pMALc5X_SLAC1-C_EcoR5_IF_Rv	GGATCCGTCGACGATGTGATGCGACTCTTCCTCTGCTTC
T-DNA insertion check for mutants	SALK_LBb1.3	ATTTTGCCGATTTCGGAAC
	SAIL_LB	GCCTTTTCAGAAATGGATAAATAG
	map4k1-1_LP	GTGTGCAAGATTGTCGTGTTCAC
	map4k1-1_RP	GAAGAACGAAACACGATATAGAGTCAG
	map4k2-1_LP	GGGACAGTAACCTTTCCTTGGC
	map4k2-1_RP	GATGAAGCTTGTCCAACTAATACTCG
	map4k2-2_LP	GGGTTATCTCGTTGAATTGCCTTC
	map4k2-2_RP	CTGCATTGTCGGGTGTGGTC
Site-directed mutagenesis	MAP4K1_S487D_site-dir_Fw	GAAAGAAGTTCCGATGCCTCAGAGGAT
	MAP4K1_S487D_site-dir_Rv	ATCCTCTGAGGCATCGGAACTTCTTTC
	MAP4K2_S488D_site-dir_Fw	GAGAGAACTTCGGATGCATCAGAAGAT
	MAP4K2_S488D_site-dir_Rv	ATCTTCTGATGCATCCGAAGTTCTCTC
	MAP4K1_K44N_site-dir_Fw	GACGTTGCCATTAACGTTATTGATCTG
	MAP4K1_K44N_site-dir_Rv	CAGATCAATAACGTTAATGGCAACGTC
	MAP4K1_S487A_site-dir_Fw	GAAAGAAGTTCCGCTGCCTCAGAGGAT
	MAP4K1_S487A_site-dir_Rv	ATCCTCTGAGGCAGCGGAACTTCTTTC
	MAP4K2_K44N_site-dir_Fw	GAAGTTGCCATTAACGTAATCGACCTG
	MAP4K2_K44N_site-dir_Rv	CAGGTCGATTACGTTAATGGCAACTTC
	MAP4K2_S488A_site-dir_Fw	GAGAGAACTTCGGCTGCATCAGAAGAT
	MAP4K2_S488A_site-dir_Rv	ATCTTCTGATGCAGCCGAAGTTCTCTC
pDONR P4-P1R cloning	MAP4K1pro_attB4_Fw	GGGGACAACTTTGTATAGAAAAGTTGCAGATACTTGTAAATGATGATGCTG
	MAP4K1pro_attB1r_Rv	GGGGACTGCTTTTTTGTACAAACTTGTTCCACAACTAAAACCACCTTC
	MAP4K2pro_attB4_Fw	GGGGACAACTTTGTATAGAAAAGTTGCTATATGAATATGTCGGTGTGTGTTATATG
	MAP4K2pro_attB1r_Rv	GGGGACTGCTTTTTTGTACAAACTTGCTCCACATACAAGGAAAAACCAC
